# Spontaneous whole-genome duplication restores fertility in interspecific hybrids

**DOI:** 10.1101/538298

**Authors:** Guillaume Charron, Souhir Marsit, Mathieu Hénault, Hélène Martin, Christian R. Landry

**Author notes:** equal contributions from these authors (Guillaume Charron, Souhir Marsit).

## Abstract

Interspecies hybrids often show advantages over parents but suffer from reduced fertility, which can sometimes be overcome through sexual reproduction that sorts out incompatibilities. Sex is however inefficient due to the low viability or fertility of hybrid offspring and thus limits their evolutionary potential. Mitotic cell division could be an alternative to fertility recovery in facultative sexual species. To test this, we evolved under relaxed selection more than 600 diploid yeast hybrids between species that span 100,000 to 15 M years of divergence. We find that hybrids can recover fertility spontaneously and rapidly through whole-genome duplication. These events occurred in both hybrids between young and well-established species. Our results show that the instability of hybrid ploidy is a spontaneous path to fertility recovery.

**One Sentence Summary:** Ploidy changes potentiate hybrid speciation by leading to fertility recovery.
