## Supplementary material for "Spontaneous whole-genome duplication restores fertility in interspecific hybrids": DataS1: Data_S1_Generation_number.csv

Strain	YPD	Time	Ploidy	Sporulation	Volume	Cells_per_�L	Total_volume	Cells_ initial_500�L	generation_number
A03	good	ini	3n	yes	19	417.0492485	219	2403521	21.19671778
A34	good	ini	2n	yes	22	415.5314175	222	2096545	20.99958228
A63	good	ini	2n	yes	7	483.0056864	207	7141584	22.76781268
D39	good	ini	2n	yes	6	445.1067336	206	7640999	22.86532983
D40	good	ini	3n	yes	13	397.3972704	213	3255601	21.63449234
B07	good	ini	2n	yes	14	475.5928032	214	3634888	21.79347942
B37	good	ini	2n	yes	5	502.2067845	205	10295239	23.295474
B96	good	ini	2n	yes	8	547.1483925	208	7112929	22.76201235
E23	good	ini	2n	yes	4	490.9987049	204	12520467	23.57778504
E81	good	ini	2n	yes	10	614.6575984	210	6453905	22.62174086
E92	good	ini	2n	yes	5	609.0485985	205	12485496	23.57374983
C12	good	ini	2n	yes	11	640.6241216	211	6144168	22.55078617
C37	good	ini	2n	yes	16	521.2509585	216	3518444	21.74650611
C83	good	ini	2n	yes	10	481.870049	210	5059636	22.27060203
F15	good	ini	2n	yes	6	507.4118023	206	8710569	23.05433558
F23	good	ini	2n	yes	8	480.2983537	208	6243879	22.57401106
F72	good	ini	2n	yes	16	641.7641841	216	4331908	22.04657125
H01	good	ini	2n	yes	15	503.0631262	215	3605286	21.78168217
H25	good	ini	2n	yes	12	514.3323069	212	4543269	22.11529921
H33	good	ini	2n	yes	16	462.1137114	216	3119268	21.57277587
I2	good	ini	2n	yes	12	453.3834945	212	4004888	21.9333303
I19	good	ini	2n	yes	16	725.6717634	216	4898284	22.22384511
I31	good	ini	2n	yes	7	592.5241231	207	8760892	23.0626464
A03	good	end	3n	yes	15	398.0155185	215	2852445	21.44376741
A34	good	end	2n	yes	22	538.8338208	222	2718662	21.37446513
A63	good	end	2n	yes	9	565.0489748	209	6560846	22.64545052
D39	good	end	2n	yes	8	647.7634816	208	8420925	23.00554733
D40	good	end	3n	yes	9	467.6260389	209	5429658	22.37242987
B07	good	end	2n	yes	10	573.5239494	210	6022001	22.52181163
B37	good	end	2n	yes	11	715.1571333	211	6859007	22.70956831
B96	good	end	2n	yes	14	558.9472318	214	4271954	22.02646463
E23	good	end	2n	no	28	810.3632494	228	3299336	21.65374431
E81	good	end	2n	no	30	891.5609168	230	3417650	21.7045733
E92	good	end	2n	yes	8	618.4490399	208	8039838	22.93873491
C12	good	end	2n	yes	26	693.3430642	226	3013376	21.52294909
C37	good	end	2n	yes	35	548.5899414	235	1841695	20.81260257
C83	good	end	2n	no	28	974.612941	228	3968067	21.92000495
F15	good	end	2n	no	15	864.7526807	215	6197394	22.56323031
F23	good	end	2n	yes	15	752.3042987	215	5391514	22.36225906
F72	good	end	2n	yes	10	595.9072849	210	6257026	22.57704578
H01	good	end	2n	yes	10	612.3967786	210	6430166	22.61642459
H25	good	end	2n	yes	14	579.7456018	214	4430913	22.07917251
H33	good	end	2n	yes	12	738.7182942	212	6525345	22.63762273
I2	good	end	2n	yes	11	721.6274489	211	6921063	22.72256226
I19	good	end	2n	yes	14	672.2826244	214	5138160	22.2928204
I31	good	end	2n	yes	7	661.1349287	207	9775352	23.22071725
A10_1	bad	ini	3n	yes	37	317.4176928	250	1072357.07	20.03235394
A26_1	bad	ini	3n	yes	35	281.0867663	250	1003881.308	19.93715727
A50_1	bad	ini	3n	yes	50	310.7589873	250	776897.4684	19.56736468
A55_1	bad	ini	3n	yes	37	313.7328869	250	1059908.402	20.01550816
A73_1	bad	ini	3n	yes	54	311.1826181	250	720330.1345	19.45829873
D10_1	bad	ini	3n	yes	95	426.5042902	250	561189.8556	19.0981294
D21_1	bad	ini	3n	yes	38	425.6233696	250	1400076.874	20.41707461
D31_1	bad	ini	3n	yes	74	399.4135172	250	674684.9952	19.36385455
D55_1	bad	ini	3n	yes	100	488.1780842	250	610222.6053	19.2189761
D84_1	bad	ini	3n	yes	49	370.1132787	250	944166.5273	19.84868181
A31_1	bad	end	4n	yes	53	223.6742684	250	527533.6518	19.0089036
A51_1	bad	end	4n	yes	31	228.4900574	250	921330.8766	19.81335984
A87_1	bad	end	4n	yes	59	372.1383445	250	788428.696	19.58862076
D36_1	bad	end	4n	yes	27	319.4562854	250	1478964.284	20.49615578
D45_1	bad	end	4n	yes	53	283.303679	250	668169.0542	19.34985364
149_1	bad	end	4n	yes	38	301.3439821	250	991263.099	19.9189085
F38_1	bad	end	4n	yes	53	319.7096729	250	754032.2475	19.5242667
A10_1	good	ini	3n	yes	15	417.4159195	250	3478465.996	21.73001979
A26_2	good	ini	3n	yes	8	349.5200312	250	5461250.488	22.3807999
A50_2	good	ini	3n	yes	19	350.6792561	250	2307100.369	21.13764934
A55_2	good	ini	3n	yes	17	387.523908	250	2849440.5	21.44224724
A73_2	good	ini	3n	yes	15	357.9108059	250	2982590.049	21.50813427
D10_2	good	ini	3n	yes	21	490.1297547	250	2917439.016	21.47627107
D21_2	good	ini	3n	yes	26	463.8380493	250	2229990.622	21.08860621
D31_2	good	ini	3n	yes	23	526.7417156	250	2862726.715	21.44895852
D55_2	good	ini	3n	yes	21	509.329996	250	3031726.167	21.53170802
D84_2	good	ini	3n	yes	9	435.529485	250	6049020.624	22.52827015
A31_2	good	end	4n	yes	35	361.2859554	250	1290306.984	20.29928292
A51_2	good	end	4n	yes	9	309.5269214	250	4298985.019	22.03556465
A87_2	good	end	4n	yes	28	487.8591137	250	2177942.472	21.05453442
D36_2	good	end	4n	yes	8	376.7273656	250	5886365.088	22.48894559
D45_2	good	end	4n	yes	18	355.1487098	250	2466310.485	21.233923
B49_2	good	end	4n	yes	12	458.4767678	250	4775799.664	22.18731089
F38_2	good	end	4n	yes	14	546.2006556	250	4876791.567	22.21750088
