## Supplementary material for "Spontaneous whole-genome duplication restores fertility in interspecific hybrids": DataS1: Data_S2_Summary_Fertility_Ploidy.csv

Strain	Cross_type	Divergence	B_Strain	other_strain	Last_glycerol	Ploidy_tini	Ploidy_tmid	Ploidy_tend	t_ini	t_mid	t_end	sp0_tini	sp1_tini	sp2_tini	sp3_tini	sp4_tini	sp0_tmid	sp1_tmid	sp2_tmid	sp3_tmid	sp4_tmid	sp0_tend	sp1_tend	sp2_tend	sp3_tend	sp4_tend	Sporulation_t0	Sporulation_tmid	Sporulation_tend
A03	BC	L1	MSH_604	LL11_004	P35	3	3	3	0.229	0.229	0.271	9	10	3	2	0	10	6	8	0	0	9	6	8	0	1	yes	yes	yes
A04	BC	L1	MSH_604	LL11_004	P35	2	2	2	0.270833333	NA	NA	7	11	3	3	0	0	0	0	0	0	0	0	0	0	0	yes	no	no
A09	BC	L1	MSH_604	LL11_004	P10	2	2	2	0.302	0.302	0.292	9	7	3	4	1	9	8	2	3	2	10	5	5	3	1	yes	yes	yes
A10	BC	L1	MSH_604	LL11_004	P35	3	3	3	0.260	0.208	0.146	8	8	7	1	0	13	5	3	3	0	12	11	0	1	0	yes	yes	yes
A21	BC	L1	MSH_604	LL11_004	P10	2	2	2	0.302	0.302	0.313	10	4	5	5	0	7	7	8	2	0	6	9	6	3	0	yes	yes	yes
A26	BC	L1	MSH_604	LL11_004	P7	3	3	3	0.271	0.188	0.177	11	5	4	3	1	11	8	5	0	0	12	8	3	1	0	yes	yes	yes
A30	BC	L1	MSH_604	LL11_004	P35	2	2	2	0.28125	0.552083333	0.489583333	8	7	7	2	0	0	10	3	7	4	3	6	9	1	5	yes	yes	yes
A31	BC	L1	MSH_604	LL11_004	P31	2	4	4	0.302	0.458	0.531	7	7	8	2	0	2	2	19	0	1	2	3	12	4	3	yes	yes	yes
A32	BC	L1	MSH_604	LL11_004	P35	2	2	2	0.385416667	0.291666667	0.510416667	6	5	9	2	2	11	5	2	5	1	1	8	7	5	3	yes	yes	yes
A34	BC	L1	MSH_604	LL11_004	P35	2	2	2	0.281	0.208	0.333	8	8	5	3	0	11	7	5	1	0	9	3	7	5	0	yes	yes	yes
A36	BC	L1	MSH_604	LL11_004	P7	2	2	2	0.333	0.104	0.188	9	4	6	4	1	15	8	1	0	0	12	6	6	0	0	yes	yes	yes
A39	BC	L1	MSH_604	LL11_004	P10	2	2	2	0.385	0.271	0.438	4	8	7	5	0	10	5	7	1	1	3	6	9	6	0	yes	yes	yes
A41	BC	L1	MSH_604	LL11_004	P35	2	2	2	0.270833333	0.166666667	0.072916667	8	8	6	2	0	10	12	2	0	0	17	7	0	0	0	yes	yes	yes
A43	BC	L1	MSH_604	LL11_004	P7	2	2	2	0.344	0.365	0.448	6	8	7	1	2	6	6	8	3	1	2	10	6	3	3	yes	yes	yes
A45	BC	L1	MSH_604	LL11_004	P35	2	2	2	0.25	0.197916667	0.21875	10	5	8	1	0	10	9	5	0	0	9	9	6	0	0	yes	yes	yes
A46	BC	L1	MSH_604	LL11_004	P35	2	2	2	0.427083333	0.385416667	0.4375	4	5	11	2	2	7	4	8	3	2	6	5	3	9	1	yes	yes	yes
A50	BC	L1	MSH_604	LL11_004	P35	3	3	3	0.271	0.125	0.208	9	6	7	2	0	17	4	2	0	1	11	8	4	0	1	yes	yes	yes
A51	BC	L1	MSH_604	LL11_004	P35	2	4	4	0.354	0.833	0.906	6	8	6	2	2	0	1	5	3	15	0	0	2	5	17	yes	yes	yes
A55	BC	L1	MSH_604	LL11_004	P35	3	3	3	0.375	0.104	0.333	5	8	7	2	2	16	6	2	0	0	7	5	9	3	0	yes	yes	yes
A63	BC	L1	MSH_604	LL11_004	P35	2	2	2	0.1875	0.291666667	0.385416667	14	4	4	2	0	8	6	8	2	0	6	5	7	6	0	yes	yes	yes
A64	BC	L1	MSH_604	LL11_004	P7	3	3	3	0.229	0.229	0.271	12	6	3	2	1	10	6	8	0	0	7	10	5	2	0	yes	yes	yes
A67	BC	L1	MSH_604	LL11_004	P35	2	2	2	0.385	0.406	0.302	7	5	5	6	1	4	7	8	4	1	8	7	5	4	0	yes	yes	yes
A68	BC	L1	MSH_604	LL11_004	P35	2	2	2	0.260416667	0.34375	0.427083333	10	5	7	2	0	8	5	6	4	1	3	6	10	5	0	yes	yes	yes
A70	BC	L1	MSH_604	LL11_004	P35	2	3	2	0.427083333	0.302083333	0.395833333	5	4	9	5	1	8	7	5	4	0	4	7	9	3	1	yes	yes	yes
A71	BC	L1	MSH_604	LL11_004	P4	2	2	2	0.240	NA	0.281	7	12	4	1	0	0	0	0	0	0	11	3	6	4	0	yes	NA	yes
A73	BC	L1	MSH_604	LL11_004	P35	3	3	3	0.229	0.125	0.188	13	5	2	3	1	17	3	3	1	0	12	6	6	0	0	yes	yes	yes
A74	BC	L1	MSH_604	LL11_004	P35	2	3	NA	0.385	0.156	0.219	5	8	5	5	1	15	5	2	2	0	12	6	3	3	0	yes	yes	yes
A75	BC	L1	MSH_604	LL11_004	P35	3	3	3	0.281	NA	NA	7	11	3	2	1	0	0	0	0	0	0	0	0	0	0	yes	no	no
A76	BC	L1	MSH_604	LL11_004	P35	3	2	2	NA	0.114583333	0.166666667	0	0	0	0	0	17	3	4	0	0	12	8	4	0	0	no	yes	yes
A77	BC	L1	MSH_604	LL11_004	P7	3	3	3	0.260	0.115	0.229	7	11	4	2	0	17	3	4	0	0	12	5	4	3	0	yes	yes	yes
A79	BC	L1	MSH_604	LL11_004	P35	3	3	3	0.260	NA	NA	7	10	6	1	0	0	0	0	0	0	0	0	0	0	0	yes	no	no
A81	BC	L1	MSH_604	LL11_004	P35	3	3	3	0.156	0.094	0.198	14	6	3	1	0	18	4	1	1	0	12	5	7	0	0	yes	yes	yes
A87	BC	L1	MSH_604	LL11_004	P35	2	2	4	0.323	0.198	0.792	8	7	4	4	1	8	13	3	0	0	1	0	4	8	11	yes	yes	yes
A88	BC	L1	MSH_604	LL11_004	P35	2	2	2	0.3125	0.333333333	0.40625	10	3	6	5	0	8	4	8	4	0	3	8	8	5	0	yes	yes	yes
A91	BC	L1	MSH_604	LL11_004	P35	3	3	3	0.313	0.177	0.188	9	7	3	3	2	13	7	3	0	1	12	7	4	1	0	yes	yes	yes
A92	BC	L1	MSH_604	LL11_004	P35	2	2	2	0.458333333	0.416666667	0.458333333	4	7	4	7	2	6	6	4	6	2	6	4	5	6	3	yes	yes	yes
D03	BC	L2	UWOPS_91202	LL11_009	P35	2	2	2	0.53125	NA	NA	3	6	3	9	3	0	0	0	0	0	0	0	0	0	0	yes	no	no
D10	BC	L2	UWOPS_91202	LL11_009	P35	3	3	3	0.250	0.083	0.083	11	6	3	4	0	17	6	1	0	0	18	4	2	0	0	yes	yes	yes
D14	BC	L2	UWOPS_91202	LL11_009	P7	3	3	3	0.281	0.146	0.188	7	10	4	3	0	16	3	4	1	0	13	6	3	2	0	yes	yes	yes
D18	BC	L2	UWOPS_91202	LL11_009	P7	3	3	3	0.146	0.177	0.271	17	3	2	1	1	14	5	3	2	0	10	6	5	2	1	yes	yes	yes
D21	BC	L2	UWOPS_91202	LL11_009	P35	3	3	3	0.385	0.177	0.313	8	5	4	4	3	13	6	4	1	0	7	7	8	1	1	yes	yes	yes
D22	BC	L2	UWOPS_91202	LL11_009	P7	3	3	3	0.323	0.156	0.104	6	7	9	2	0	15	5	3	0	1	15	8	1	0	0	yes	yes	yes
D31	BC	L2	UWOPS_91202	LL11_009	P7	3	3	3	0.135	0.073	0.250	16	5	1	2	0	19	4	0	1	0	10	7	5	1	1	yes	yes	yes
D36	BC	L2	UWOPS_91202	LL11_009	P35	2	4	4	0.260	0.938	0.969	10	4	9	1	0	0	0	1	4	19	0	0	1	1	22	yes	yes	yes
D37	BC	L2	UWOPS_91202	LL11_009	P25	3	3	3	0.177	0.188	0.125	11	9	4	0	0	13	5	5	1	0	16	4	4	0	0	yes	yes	yes
D38	BC	L2	UWOPS_91202	LL11_009	P35	2	2	2	0.322916667	NA	NA	6	8	7	3	0	0	0	0	0	0	0	0	0	0	0	yes	no	no
D39	BC	L2	UWOPS_91202	LL11_009	P35	2	2	2	0.479166667	0.458333333	0.427083333	4	3	9	7	1	4	4	10	4	2	1	8	13	1	1	yes	yes	yes
D40	BC	L2	UWOPS_91202	LL11_009	P35	3	3	3	0.240	0.094	0.271	11	5	6	2	0	18	4	1	1	0	10	5	7	1	1	yes	yes	yes
D41	BC	L2	UWOPS_91202	LL11_009	P35	2	2	2	0.4375	0.552083333	0.4375	6	3	9	3	3	1	5	10	4	4	2	9	6	7	0	yes	yes	yes
D42	BC	L2	UWOPS_91202	LL11_009	P35	2	2	2	0.521	0.344	0.271	4	3	8	5	4	4	7	13	0	0	6	10	8	0	0	yes	yes	yes
D44	BC	L2	UWOPS_91202	LL11_009	P13	2	2	2	0.479	0.469	0.500	3	5	8	7	1	3	6	6	9	0	3	7	4	7	3	yes	yes	yes
D45	BC	L2	UWOPS_91202	LL11_009	P35	2	4	4	0.479	0.906	0.865	4	3	10	5	2	0	0	3	3	18	0	1	3	4	16	yes	yes	yes
D47	BC	L2	UWOPS_91202	LL11_009	P35	2	2	2	0.500	0.469	NA	4	3	8	7	2	3	6	8	5	2	0	0	0	0	0	yes	yes	no
D48	BC	L2	UWOPS_91202	LL11_009	P25	2	2	2	0.510	0.417	0.427	4	6	2	9	3	5	4	9	6	0	4	5	10	4	1	yes	yes	yes
D51	BC	L2	UWOPS_91202	LL11_009	P35	2	2	2	0.395833333	0.3125	0.239583333	5	5	9	5	0	6	9	6	3	0	10	8	3	3	0	yes	yes	yes
D53	BC	L2	UWOPS_91202	LL11_009	P10	2	2	2	0.552	0.500	0.552	2	3	9	8	2	1	7	9	5	2	0	6	9	7	2	yes	yes	yes
D55	BC	L2	UWOPS_91202	LL11_009	P10	3	3	3	0.229	0.188	0.177	9	8	7	0	0	14	2	8	0	0	14	5	3	2	0	yes	yes	yes
D56	BC	L2	UWOPS_91202	LL11_009	P35	2	2	2	0.479166667	0.333333333	0.447916667	3	4	11	4	2	5	8	9	2	0	3	5	10	6	0	yes	yes	yes
D61	BC	L2	UWOPS_91202	LL11_009	P35	3	3	3	0.292	0.146	0.292	7	10	4	2	1	14	6	4	0	0	11	5	3	3	2	yes	yes	yes
D62	BC	L2	UWOPS_91202	LL11_009	P28	2	2	2	0.542	0.469	0.510	4	3	4	11	2	4	4	9	5	2	1	5	10	8	0	yes	yes	yes
D63	BC	L2	UWOPS_91202	LL11_009	P35	2	2	2	0.520833333	0.46875	0.40625	3	2	10	8	1	3	6	7	7	1	6	6	5	5	2	yes	yes	yes
D67	BC	L2	UWOPS_91202	LL11_009	P35	2	3	3	0.469	NA	NA	4	3	10	6	1	0	0	0	0	0	0	0	0	0	0	yes	no	no
D68	BC	L2	UWOPS_91202	LL11_009	P35	2	2	2	0.46875	0.46875	0.5625	1	7	10	6	0	2	6	9	7	0	0	3	13	7	1	yes	yes	yes
D71	BC	L2	UWOPS_91202	LL11_009	P35	2	2	2	0.385416667	NA	NA	6	5	7	6	0	0	0	0	0	0	0	0	0	0	0	yes	no	no
D75	BC	L2	UWOPS_91202	LL11_009	P35	2	2	2	0.438	0.375	0.542	3	7	7	7	0	5	7	8	3	1	2	6	4	10	2	yes	yes	yes
D84	BC	L2	UWOPS_91202	LL11_009	P35	3	3	3	0.219	0.125	0.156	10	8	5	1	0	14	8	2	0	0	15	3	6	0	0	yes	yes	yes
D85	BC	L2	UWOPS_91202	LL11_009	P35	3	3	3	0.188	0.219	0.188	13	6	4	0	1	10	7	7	0	0	15	2	6	0	1	yes	yes	yes
D86	BC	L2	UWOPS_91202	LL11_009	P35	2	2	2	0.427083333	0.354166667	0.447916667	4	6	8	5	1	6	6	8	4	0	4	5	9	4	2	yes	yes	yes
D89	BC	L2	UWOPS_91202	LL11_009	P35	3	3	3	0.313	0.104	0.094	8	8	4	2	2	17	4	3	0	0	18	4	1	1	0	yes	yes	yes
D91	BC	L2	UWOPS_91202	LL11_009	P35	2	2	2	0.438	NA	NA	4	6	6	8	0	0	0	0	0	0	0	0	0	0	0	yes	NA	NA
D93	BC	L2	UWOPS_91202	LL11_009	P35	3	3	3	0.406	0.063	0.219	8	4	4	5	3	21	2	0	0	1	10	8	5	1	0	yes	yes	yes
D95	BC	L2	UWOPS_91202	LL11_009	P35	2	2	2	0.46875	0.364583333	0.28125	5	4	7	5	3	6	4	12	1	1	7	9	6	2	0	yes	yes	yes
B7	BA	M1	MSH_604	YPS644	P35	2	2	2	0.438	0.208	0.390	9	3	3	3	6	15	2	5	0	2	4	6	10	3	1	yes	yes	yes
B13	BA	M1	MSH_604	YPS644	P10	2	2	2	0.438	0.229	0.450	5	5	8	3	3	12	5	5	1	1	4	7	5	4	4	yes	yes	yes
B17	BA	M1	MSH_604	YPS644	P7	2	2	2	0.260	0.333	0.170	11	6	3	3	1	9	4	7	2	2	11	9	4	0	0	yes	yes	yes
B23	BA	M1	MSH_604	YPS644	P35	2	2	2	0.385	0.302	0.400	7	4	7	5	1	8	6	8	1	1	6	4	7	6	1	yes	yes	yes
B24	BA	M1	MSH_604	YPS644	P22	2	2	2	0.427	0.260	0.410	6	5	5	6	2	10	5	7	2	0	5	4	9	5	1	yes	yes	yes
B29	BA	M1	MSH_604	YPS644	P35	2	2	2	0.323	0.229	0.450	7	7	6	4	0	12	4	6	2	0	4	8	4	3	5	yes	yes	yes
B30	BA	M1	MSH_604	YPS644	P35	2	2	2	0.354	0.240	0.420	7	4	10	2	1	12	3	8	0	1	5	4	8	6	1	yes	yes	yes
B31	BA	M1	MSH_604	YPS644	P35	2	2	2	0.354	0.260	0.170	7	6	6	4	1	12	5	3	2	2	10	11	3	0	0	yes	yes	yes
B37	BA	M1	MSH_604	YPS644	P35	2	2	2	0.323	0.333	0.400	9	3	9	2	1	10	4	4	4	2	6	2	11	4	1	yes	yes	yes
B40	BA	M1	MSH_604	YPS644	P35	2	4	2	0.260	0.927	0.170	9	6	8	1	0	0	0	1	5	18	12	7	5	0	0	yes	yes	yes
B43	BA	M1	MSH_604	YPS644	P7	2	2	2	0.302	0.458	0.630	7	9	5	2	1	6	4	5	6	3	2	4	5	3	10	yes	yes	yes
B49	BA	M1	MSH_604	YPS644	P35	2	4	4	0.417	0.906	0.680	4	8	5	6	1	0	0	1	7	16	1	4	3	6	10	yes	yes	yes
B52	BA	M1	MSH_604	YPS644	P7	2	2	2	0.479	0.354	0.390	6	4	5	4	5	9	6	3	2	4	6	4	9	3	2	yes	yes	yes
B61	BA	M1	MSH_604	YPS644	P35	2	2	2	0.375	0.385	0.250	6	6	8	2	2	8	3	6	6	1	11	5	4	4	0	yes	yes	yes
B63	BA	M1	MSH_604	YPS644	P7	2	2	2	0.354	0.188	0.360	7	8	3	4	2	15	3	4	1	1	9	4	3	6	2	yes	yes	yes
B67	BA	M1	MSH_604	YPS644	P35	2	2	2	0.365	NA	NA	8	2	10	3	1	0	0	0	0	0	0	0	0	0	0	yes	no	no
B69	BA	M1	MSH_604	YPS644	P35	2	2	2	0.365	0.292	0.470	6	8	5	3	2	10	6	4	2	2	4	7	3	6	4	yes	yes	yes
B75	BA	M1	MSH_604	YPS644	P35	2	2	2	0.281	0.021	0.020	11	7	1	2	3	23	0	1	0	0	23	0	1	0	0	yes	yes	yes
B81	BA	M1	MSH_604	YPS644	P7	2	2	2	0.406	0.177	0.420	7	6	2	7	2	17	0	5	1	1	5	5	8	3	3	yes	yes	yes
B82	BA	M1	MSH_604	YPS644	P35	2	2	2	0.333	0.177	0.400	8	5	7	3	1	14	6	2	1	1	6	5	7	3	3	yes	yes	yes
B84	BA	M1	MSH_604	YPS644	P7	2	2	2	0.354	0.125	0.360	12	2	2	4	4	18	2	3	0	1	7	5	6	5	1	yes	yes	yes
B87	BA	M1	MSH_604	YPS644	P22	2	2	2	0.469	0.281	0.400	6	3	5	8	2	10	4	7	3	0	4	7	8	3	2	yes	yes	yes
B94	BA	M1	MSH_604	YPS644	P4	2	2	2	0.323	NA	0.220	11	3	4	4	2	0	0	0	0	0	11	6	5	2	0	yes	NA	yes
B96	BA	M1	MSH_604	YPS644	P35	2	2	2	0.354	0.125	0.310	11	3	3	3	4	19	1	1	3	0	8	8	2	5	1	yes	yes	yes
E9	BA	M2	UWOPS_91202	YPS744	P35	2	2	2	0.177	0.146	0.188	12	8	3	1	0	14	8	1	0	1	11	8	5	0	0	yes	yes	yes
E23	BA	M2	UWOPS_91202	YPS744	P35	2	2	2	0.240	NA	NA	10	7	5	2	0	0	0	0	0	0	0	0	0	0	0	yes	no	no
E25	BA	M2	UWOPS_91202	YPS744	P35	2	2	2	0.146	NA	NA	16	3	4	1	0	0	0	0	0	0	0	0	0	0	0	yes	no	no
E28	BA	M2	UWOPS_91202	YPS744	P16	2	2	2	0.115	0.104	0.219	18	2	3	1	0	16	6	2	0	0	8	13	1	2	0	yes	yes	yes
E34	BA	M2	UWOPS_91202	YPS744	P35	2	2	2	0.292	NA	NA	9	7	4	3	1	0	0	0	0	0	0	0	0	0	0	yes	no	no
E42	BA	M2	UWOPS_91202	YPS744	P25	2	2	2	0.260	0.156	0.188	11	4	6	3	0	11	11	2	0	0	12	7	4	1	0	yes	yes	yes
E50	BA	M2	UWOPS_91202	YPS744	P35	2	2	2	0.271	0.135	0.198	5	14	4	0	1	15	6	2	1	0	12	5	7	0	0	yes	yes	yes
E62	BA	M2	UWOPS_91202	YPS744	P25	2	2	2	0.146	NA	NA	12	10	2	0	0	0	0	0	0	0	0	0	0	0	0	yes	no	no
E63	BA	M2	UWOPS_91202	YPS744	P25	2	2	2	0.188	0.188	0.198	14	5	3	1	1	10	10	4	0	0	10	9	5	0	0	yes	yes	yes
E64	BA	M2	UWOPS_91202	YPS744	P35	2	2	2	0.240	0.146	0.146	11	5	6	2	0	14	6	4	0	0	10	14	0	0	0	yes	yes	yes
E65	BA	M2	UWOPS_91202	YPS744	P35	2	2	2	0.208	NA	NA	11	6	7	0	0	0	0	0	0	0	0	0	0	0	0	yes	no	no
E68	BA	M2	UWOPS_91202	YPS744	P35	2	2	2	0.167	0.094	0.094	14	6	2	2	0	18	3	3	0	0	18	4	1	1	0	yes	yes	yes
E70	BA	M2	UWOPS_91202	YPS744	P35	2	2	2	0.208	NA	NA	11	7	5	1	0	0	0	0	0	0	0	0	0	0	0	yes	no	no
E72	BA	M2	UWOPS_91202	YPS744	P35	2	2	2	0.167	0.104	0.198	13	7	3	1	0	15	8	1	0	0	10	10	3	1	0	yes	yes	yes
E81	BA	M2	UWOPS_91202	YPS744	P35	2	2	2	0.125	NA	NA	17	3	3	1	0	0	0	0	0	0	0	0	0	0	0	yes	no	no
E82	BA	M2	UWOPS_91202	YPS744	P22	2	3	3	0.229	0.208	0.156	10	8	5	0	1	10	10	2	2	0	15	5	3	0	1	yes	yes	yes
E85	BA	M2	UWOPS_91202	YPS744	P10	2	2	2	0.167	0.198	0.260	14	4	6	0	0	12	6	5	1	0	9	7	6	2	0	yes	yes	yes
E86	BA	M2	UWOPS_91202	YPS744	P25	2	2	2	0.156	0.198	0.427	12	9	3	0	0	14	3	6	0	1	7	2	9	3	3	yes	yes	yes
E89	BA	M2	UWOPS_91202	YPS744	P35	2	2	2	0.167	0.063	0.302	11	10	3	0	0	19	4	1	0	0	6	10	6	1	1	yes	yes	yes
E92	BA	M2	UWOPS_91202	YPS744	P35	2	2	2	0.094	0.167	0.219	17	6	0	1	0	15	4	3	2	0	11	5	8	0	0	yes	yes	yes
E93	BA	M2	UWOPS_91202	YPS744	P35	2	2	2	0.146	0.167	0.167	12	10	2	0	0	14	4	6	0	0	13	6	5	0	0	yes	yes	yes
E95	BA	M2	UWOPS_91202	YPS744	P31	2	2	2	0.083	0.188	0.406	18	4	2	0	0	11	9	3	1	0	4	8	7	3	2	yes	yes	yes
C10	Bcer	H1	MSH_604	LL13_040	P25	2	2	2	0.000	0.000	0.000	24	0	0	0	0	24	0	0	0	0	24	0	0	0	0	yes	yes	yes
C12	Bcer	H1	MSH_604	LL13_040	P35	2	2	2	0.000	0.000	0.000	24	0	0	0	0	24	0	0	0	0	24	0	0	0	0	yes	yes	yes
C13	Bcer	H1	MSH_604	LL13_040	P35	2	2	2	0.000	0.000	0.000	24	0	0	0	0	24	0	0	0	0	24	0	0	0	0	yes	yes	yes
C20	Bcer	H1	MSH_604	LL13_040	P35	2	2	2	0.031	0.000	0.031	23	0	0	1	0	24	0	0	0	0	22	1	1	0	0	yes	yes	yes
C24	Bcer	H1	MSH_604	LL13_040	P7	2	2	2	0.000	NA	NA	24	0	0	0	0	0	0	0	0	0	0	0	0	0	0	yes	no	no
C31	Bcer	H1	MSH_604	LL13_040	P35	2	2	2	0.010	NA	NA	23	1	0	0	0	0	0	0	0	0	0	0	0	0	0	yes	no	no
C33	Bcer	H1	MSH_604	LL13_040	P7	2	2	2	0.010	0.021	0.021	23	1	0	0	0	23	0	1	0	0	23	0	1	0	0	yes	yes	yes
C34	Bcer	H1	MSH_604	LL13_040	P22	2	2	2	0.000	NA	NA	24	0	0	0	0	0	0	0	0	0	0	0	0	0	0	yes	no	no
C37	Bcer	H1	MSH_604	LL13_040	P35	2	2	2	0.000	0.000	0.000	24	0	0	0	0	24	0	0	0	0	24	0	0	0	0	yes	yes	yes
C38	Bcer	H1	MSH_604	LL13_040	P28	2	2	2	0.000	0.021	NA	24	0	0	0	0	23	0	1	0	0	0	0	0	0	0	yes	yes	no
C39	Bcer	H1	MSH_604	LL13_040	P7	2	2	2	0.000	0.000	0.000	24	0	0	0	0	24	0	0	0	0	24	0	0	0	0	yes	yes	yes
C51	Bcer	H1	MSH_604	LL13_040	P7	2	2	2	NA	NA	NA	0	0	0	0	0	0	0	0	0	0	0	0	0	0	0	no	NA	no
C55	Bcer	H1	MSH_604	LL13_040	P7	2	2	2	0.000	0.000	0.000	24	0	0	0	0	0	0	0	0	0	24	0	0	0	0	yes	NA	yes
C59	Bcer	H1	MSH_604	LL13_040	P35	2	2	2	0.000	0.000	0.000	24	0	0	0	0	24	0	0	0	0	24	0	0	0	0	yes	yes	yes
C62	Bcer	H1	MSH_604	LL13_040	P35	2	2	2	0.000	0.000	0.000	24	0	0	0	0	24	0	0	0	0	24	0	0	0	0	yes	yes	yes
C65	Bcer	H1	MSH_604	LL13_040	P35	2	2	2	0.000	0.021	0.000	24	0	0	0	0	23	0	1	0	0	24	0	0	0	0	yes	yes	yes
C70	Bcer	H1	MSH_604	LL13_040	P35	2	2	2	0.000	0.000	0.000	24	0	0	0	0	24	0	0	0	0	24	0	0	0	0	yes	yes	yes
C72	Bcer	H1	MSH_604	LL13_040	P35	2	2	2	0.000	0.000	0.000	24	0	0	0	0	24	0	0	0	0	24	0	0	0	0	yes	yes	yes
C74	Bcer	H1	MSH_604	LL13_040	P35	2	2	2	0.021	NA	NA	23	0	1	0	0	0	0	0	0	0	0	0	0	0	0	yes	no	no
C78	Bcer	H1	MSH_604	LL13_040	P35	2	2	2	0.000	NA	0.000	24	0	0	0	0	0	0	0	0	0	24	0	0	0	0	yes	no	yes
C80	Bcer	H1	MSH_604	LL13_040	P28	2	2	2	0.000	0.000	0.000	24	0	0	0	0	24	0	0	0	0	24	0	0	0	0	yes	yes	yes
C83	Bcer	H1	MSH_604	LL13_040	P35	2	2	2	0.000	NA	NA	24	0	0	0	0	0	0	0	0	0	0	0	0	0	0	yes	no	no
C90	Bcer	H1	MSH_604	LL13_040	P10	2	2	2	0.000	0.000	0.000	24	0	0	0	0	24	0	0	0	0	24	0	0	0	0	yes	yes	yes
C96	Bcer	H1	MSH_604	LL13_040	P35	2	2	2	0.000	0.000	0.000	24	0	0	0	0	24	0	0	0	0	24	0	0	0	0	yes	yes	yes
F6	Bcer	H2	UWOPS_91202	LL13_054	P7	2	3	NA	0.000	0.177	NA	24	0	0	0	0	13	6	4	1	0	0	0	0	0	0	yes	yes	NA
F8	Bcer	H2	UWOPS_91202	LL13_054	P35	2	2	2	0.000	NA	NA	24	0	0	0	0	0	0	0	0	0	0	0	0	0	0	yes	no	no
F12	Bcer	H2	UWOPS_91202	LL13_054	P35	2	2	2	0.000	NA	NA	24	0	0	0	0	0	0	0	0	0	0	0	0	0	0	yes	no	no
F15	Bcer	H2	UWOPS_91202	LL13_054	P35	2	2	2	0.000	0.010	NA	24	0	0	0	0	23	1	0	0	0	0	0	0	0	0	yes	yes	no
F20	Bcer	H2	UWOPS_91202	LL13_054	P35	2	2	2	0.000	NA	NA	24	0	0	0	0	0	0	0	0	0	0	0	0	0	0	yes	no	no
F21	Bcer	H2	UWOPS_91202	LL13_054	P35	2	2	2	0.000	NA	NA	24	0	0	0	0	0	0	0	0	0	0	0	0	0	0	yes	no	no
F23	Bcer	H2	UWOPS_91202	LL13_054	P35	2	2	2	0.000	0.000	0.000	24	0	0	0	0	24	0	0	0	0	24	0	0	0	0	yes	yes	yes
F25	Bcer	H2	UWOPS_91202	LL13_054	P35	2	2	2	0.000	0.000	0.000	24	0	0	0	0	24	0	0	0	0	24	0	0	0	0	yes	yes	yes
F38	Bcer	H2	UWOPS_91202	LL13_054	P25	2	4	4	0.000	0.938	0.698	24	0	0	0	0	0	0	1	4	19	0	2	8	7	7	yes	yes	yes
F46	Bcer	H2	UWOPS_91202	LL13_054	P7	2	2	2	0.000	NA	NA	24	0	0	0	0	0	0	0	0	0	0	0	0	0	0	yes	no	NA
F48	Bcer	H2	UWOPS_91202	LL13_054	P35	2	2	2	0.000	NA	NA	24	0	0	0	0	0	0	0	0	0	0	0	0	0	0	yes	no	no
F49	Bcer	H2	UWOPS_91202	LL13_054	P35	2	2	2	0.000	0.000	0.000	24	0	0	0	0	24	0	0	0	0	24	0	0	0	0	yes	yes	yes
F50	Bcer	H2	UWOPS_91202	LL13_054	P35	2	2	2	0.000	0.000	0.000	24	0	0	0	0	24	0	0	0	0	24	0	0	0	0	yes	yes	yes
F60	Bcer	H2	UWOPS_91202	LL13_054	P7	2	2	2	0.000	NA	NA	24	0	0	0	0	24	0	0	0	0	0	0	0	0	0	yes	yes	NA
F65	Bcer	H2	UWOPS_91202	LL13_054	P35	2	2	2	0.010	NA	NA	23	1	0	0	0	0	0	0	0	0	0	0	0	0	0	yes	no	no
F69	Bcer	H2	UWOPS_91202	LL13_054	P4	2	2	2	0.000	NA	NA	24	0	0	0	0	0	0	0	0	0	0	0	0	0	0	yes	NA	no
F72	Bcer	H2	UWOPS_91202	LL13_054	P35	2	2	2	0.000	0.000	0.000	24	0	0	0	0	24	0	0	0	0	24	0	0	0	0	yes	yes	yes
F74	Bcer	H2	UWOPS_91202	LL13_054	P25	2	2	2	0.000	0.042	0.000	24	0	0	0	0	22	0	2	0	0	24	0	0	0	0	yes	yes	yes
F76	Bcer	H2	UWOPS_91202	LL13_054	P35	2	2	2	0.000	0.000	NA	24	0	0	0	0	24	0	0	0	0	0	0	0	0	0	yes	yes	no
F80	Bcer	H2	UWOPS_91202	LL13_054	P25	2	2	2	0.010	NA	NA	23	1	0	0	0	0	0	0	0	0	0	0	0	0	0	yes	no	no
F81	Bcer	H2	UWOPS_91202	LL13_054	P35	2	2	2	0.000	0.000	0.000	24	0	0	0	0	24	0	0	0	0	24	0	0	0	0	yes	yes	yes
F85	Bcer	H2	UWOPS_91202	LL13_054	P19	2	2	2	0.000	0.000	0.000	24	0	0	0	0	24	0	0	0	0	24	0	0	0	0	yes	yes	yes
F90	Bcer	H2	UWOPS_91202	LL13_054	P28	2	2	2	0.000	NA	NA	24	0	0	0	0	0	0	0	0	0	0	0	0	0	0	yes	no	no
F94	Bcer	H2	UWOPS_91202	LL13_054	P13	2	2	2	0.000	0.000	0.031	24	0	0	0	0	24	0	0	0	0	22	1	1	0	0	yes	yes	yes
H1	BB	VL1	UWOPS_91202	LL12_021	P35	2	2	2	0.697916667	0.791666667	0.864583333	2	1	5	8	8	0	3	4	3	14	1	0	2	5	16	yes	yes	yes
H2	BB	VL1	UWOPS_91202	LL12_021	P35	2	2	2	0.697916667	0.75	0.708333333	2	2	4	7	9	0	2	8	2	12	1	2	5	8	8	yes	yes	yes
H3	BB	VL1	UWOPS_91202	LL12_021	P35	2	2	2	0.729166667	0.791666667	0.770833333	0	2	7	6	9	0	2	5	4	13	0	1	7	5	11	yes	yes	yes
H6	BB	VL1	UWOPS_91202	LL12_021	P35	2	2	2	0.802083333	0.6875	0.145833333	0	0	7	5	12	1	1	10	3	9	11	12	1	0	0	yes	yes	yes
H9	BB	VL1	UWOPS_91202	LL12_021	P35	2	2	2	0.802083333	0.739583333	0.8125	0	1	6	4	13	1	2	4	7	10	1	0	4	6	13	yes	yes	yes
H11	BB	VL1	UWOPS_91202	LL12_021	P35	2	2	2	0.770833333	0.71875	0.770833333	0	0	9	4	11	1	1	8	4	10	0	2	6	4	12	yes	yes	yes
H12	BB	VL1	UWOPS_91202	LL12_021	P35	2	2	2	0.677083333	0.697916667	0.78125	0	4	6	7	7	0	6	5	1	12	1	1	4	6	12	yes	yes	yes
H13	BB	VL1	UWOPS_91202	LL12_021	P35	2	2	2	0.71875	0.6875	0.78125	1	1	8	4	10	1	4	4	6	9	1	0	4	9	10	yes	yes	yes
H17	BB	VL1	UWOPS_91202	LL12_021	P35	2	2	2	0.75	0.65625	0.729166667	0	1	7	7	9	0	5	5	8	6	0	2	7	6	9	yes	yes	yes
H18	BB	VL1	UWOPS_91202	LL12_021	P35	2	2	2	0.708333333	0.791666667	0.71875	2	1	6	5	10	0	2	6	2	14	0	2	5	11	6	yes	yes	yes
H21	BB	VL1	UWOPS_91202	LL12_021	P35	2	2	2	0.6875	0.489583333	0.5	1	2	8	4	9	3	4	10	5	2	1	5	11	7	0	yes	yes	yes
H23	BB	VL1	UWOPS_91202	LL12_021	P35	2	2	2	0.729166667	NA	NA	0	1	10	3	10	0	0	0	0	0	0	0	0	0	0	yes	no	no
H24	BB	VL1	UWOPS_91202	LL12_021	P35	2	2	2	0.71875	0.71875	0.760416667	2	0	8	3	11	1	1	8	4	10	1	1	5	6	11	yes	yes	yes
H25	BB	VL1	UWOPS_91202	LL12_021	P35	2	2	2	0.71875	0.729166667	0.15625	2	0	8	3	11	1	3	6	1	13	10	13	1	0	0	yes	yes	yes
H26	BB	VL1	UWOPS_91202	LL12_021	P35	2	2	2	0.697916667	0.729166667	0.84375	0	3	6	8	7	1	3	6	1	13	0	0	5	5	14	yes	yes	yes
H27	BB	VL1	UWOPS_91202	LL12_021	P35	2	2	2	0.6875	0.71875	0.802083333	2	3	4	5	10	1	2	5	7	9	0	2	4	5	13	yes	yes	yes
H29	BB	VL1	UWOPS_91202	LL12_021	P35	2	2	2	0.635416667	0.604166667	0.739583333	0	3	10	6	5	2	1	9	9	3	0	1	9	4	10	yes	yes	yes
H30	BB	VL1	UWOPS_91202	LL12_021	P35	2	2	2	0.802083333	NA	NA	0	2	4	5	13	0	0	0	0	0	0	0	0	0	0	yes	no	no
H32	BB	VL1	UWOPS_91202	LL12_021	P35	2	2	2	0.802083333	0.760416667	0.71875	0	2	5	3	14	1	2	5	3	13	2	1	5	6	10	yes	yes	yes
H33	BB	VL1	UWOPS_91202	LL12_021	P35	2	2	2	0.697916667	0.729166667	0.6875	2	1	8	2	11	1	2	6	4	11	2	1	7	5	9	yes	yes	yes
H43	BB	VL1	UWOPS_91202	LL12_021	P35	2	2	2	0.78125	0.6875	0.697916667	0	1	5	8	10	0	3	8	5	8	1	1	7	8	7	yes	yes	yes
H44	BB	VL1	UWOPS_91202	LL12_021	P35	2	2	2	0.71875	0.604166667	0.708333333	0	3	7	4	10	3	0	10	6	5	2	2	5	4	11	yes	yes	yes
H45	BB	VL1	UWOPS_91202	LL12_021	P35	2	2	2	0.78125	0.729166667	0.802083333	0	1	8	2	13	1	2	6	4	11	0	2	3	7	12	yes	yes	yes
H46	BB	VL1	UWOPS_91202	LL12_021	P35	2	2	2	0.802083333	0.739583333	0.697916667	1	0	5	5	13	1	1	8	2	12	0	2	9	5	8	yes	yes	yes
I1	BB	VL2	MSH_604	LL12_028	P35	2	2	2	0.53125	0.510416667	0.322916667	3	3	11	2	5	4	2	12	1	5	9	2	11	1	1	yes	yes	yes
I2	BB	VL2	MSH_604	LL12_028	P35	2	2	2	0.572916667	0.364583333	0.458333333	2	3	12	0	7	8	1	13	0	2	5	2	13	0	4	yes	yes	yes
I3	BB	VL2	MSH_604	LL12_028	P35	2	2	2	0.489583333	NA	NA	3	5	11	0	5	0	0	0	0	0	0	0	0	0	0	yes	no	no
I4	BB	VL2	MSH_604	LL12_028	P35	2	2	2	0.40625	0.489583333	0.604166667	3	7	11	2	1	3	4	12	1	4	0	3	9	11	1	yes	yes	yes
I5	BB	VL2	MSH_604	LL12_028	P35	2	2	2	0.489583333	0.5	0.395833333	4	2	12	3	3	4	3	11	1	5	6	4	11	0	3	yes	yes	yes
I6	BB	VL2	MSH_604	LL12_028	P35	2	2	2	0.458333333	0.510416667	0.40625	6	2	11	0	5	3	2	14	1	4	7	1	12	2	2	yes	yes	yes
I7	BB	VL2	MSH_604	LL12_028	P35	2	2	2	0.479166667	0.354166667	0.364583333	2	2	17	2	1	6	3	14	1	0	6	7	8	0	3	yes	yes	yes
I8	BB	VL2	MSH_604	LL12_028	P35	2	2	2	0.427083333	0.46875	0.489583333	7	1	12	0	4	4	1	16	0	3	3	3	14	0	4	yes	yes	yes
I12	BB	VL2	MSH_604	LL12_028	P35	2	2	2	0.458333333	0.541666667	0.447916667	6	3	9	1	5	4	1	12	1	6	3	5	13	0	3	yes	yes	yes
I14	BB	VL2	MSH_604	LL12_028	P35	2	2	2	0.40625	0.552083333	0.385416667	5	2	15	1	1	1	1	17	2	3	7	3	11	0	3	yes	yes	yes
I15	BB	VL2	MSH_604	LL12_028	P35	2	2	2	0.4375	0.5625	0.447916667	3	6	12	0	3	1	0	19	0	4	4	3	14	0	3	yes	yes	yes
I18	BB	VL2	MSH_604	LL12_028	P35	2	2	2	0.46875	0.458333333	0.4375	4	5	10	0	5	5	0	16	0	3	4	1	17	1	1	yes	yes	yes
I19	BB	VL2	MSH_604	LL12_028	P35	2	2	2	0.59375	0.447916667	0.520833333	2	1	14	0	7	3	5	13	0	3	2	5	11	1	5	yes	yes	yes
I22	BB	VL2	MSH_604	LL12_028	P35	2	2	2	0.59375	0.416666667	0.479166667	3	1	12	0	8	6	1	14	1	2	2	5	13	1	3	yes	yes	yes
I25	BB	VL2	MSH_604	LL12_028	P35	2	2	2	0.385416667	0.375	0.416666667	8	2	10	1	3	9	1	10	1	3	5	2	15	0	2	yes	yes	yes
I26	BB	VL2	MSH_604	LL12_028	P35	2	2	2	0.375	0.322916667	0.541666667	7	4	10	0	3	8	3	12	0	1	1	2	17	0	4	yes	yes	yes
I31	BB	VL2	MSH_604	LL12_028	P35	2	2	2	0.510416667	0.479166667	0.4375	2	2	16	1	3	2	2	18	0	2	6	1	13	1	3	yes	yes	yes
I33	BB	VL2	MSH_604	LL12_028	P35	2	2	2	0.354166667	0.520833333	0.395833333	8	1	13	1	1	1	4	12	6	1	3	8	10	2	1	yes	yes	yes
I37	BB	VL2	MSH_604	LL12_028	P35	2	2	2	0.479166667	0.489583333	0.364583333	2	2	17	2	1	5	1	12	2	4	7	2	13	1	1	yes	yes	yes
I40	BB	VL2	MSH_604	LL12_028	P35	2	2	2	0.458333333	0.354166667	0.395833333	6	2	11	0	5	6	6	10	0	2	7	2	12	0	3	yes	yes	yes
I42	BB	VL2	MSH_604	LL12_028	P35	2	2	2	0.489583333	0.520833333	0.572916667	1	4	16	1	2	2	3	14	1	4	1	1	17	0	5	yes	yes	yes
I43	BB	VL2	MSH_604	LL12_028	P35	2	2	2	0.510416667	0.291666667	0.21875	3	0	17	1	3	6	8	10	0	0	9	9	6	0	0	yes	yes	yes
I45	BB	VL2	MSH_604	LL12_028	P35	2	2	2	0.510416667	0.1875	0.072916667	3	3	13	0	5	11	8	5	0	0	17	7	0	0	0	yes	yes	yes
I47	BB	VL2	MSH_604	LL12_028	P35	2	2	2	0.447916667	0.53125	0.416666667	7	3	8	0	6	2	1	17	0	4	7	3	9	1	4	yes	yes	yes
