## Supplementary material for "Spontaneous whole-genome duplication restores fertility in interspecific hybrids": DataS1: Data_S3_Summary_autodip.csv

lineage	Cross	Initial_Fi	Initial_Fm	Initial_Fe	t_ini	t_mid	t_end	sp0_tini	sp1_tini	sp2_tini	sp3_tini	sp4_tini	sp0_tmid	sp1_tmid	sp2_tmid	sp3_tmid	sp4_tmid	sp0_tend	sp1_tend	sp2_tend	sp3_tend	sp4_tend
A9	L1	0.302083333	0.302083333	0.291666667	0.9375	NA	0.947916667	0	0	0	6	18	0	0	0	0	0	0	0	1	3	20
A21	L1	0.302083333	0.302083333	0.3125	0.854166667	0.875	0.979166667	0	1	4	3	16	0	0	2	8	14	0	0	1	0	23
A34	L1	0.28125	0.208333333	0.333333333	1	0.770833333	NA	0	0	0	0	24	2	1	4	3	14	0	0	0	0	0
A39	L1	0.385416667	0.270833333	0.4375	NA	NA	NA	0	0	0	0	0	0	0	0	0	0	0	0	0	0	0
B13	M1	0.4375	0.229166667	0.46875	0.71875	0.9375	NA	1	3	1	12	7	0	0	2	2	20	0	0	0	0	0
B17	M1	0.260416667	0.333333333	0.177083333	NA	NA	0.9375	0	0	0	0	0	0	0	0	0	0	0	0	2	2	20
B23	M1	0.385416667	0.302083333	0.417	NA	NA	0.947916667	0	0	0	0	0	0	0	0	0	0	0	0	0	5	19
B69	M1	0.364583333	0.291666667	0.489583333	0.927083333	NA	NA	0	0	1	5	18	0	0	0	0	0	0	0	0	0	0
D42	L2	0.520833333	0.34375	0.270833333	0.958333333	0.958333333	0.989583333	0	0	0	4	20	0	0	0	4	20	0	0	0	1	23
D48	L2	0.510416667	0.416666667	0.427083333	0.989583333	NA	0.979166667	0	0	0	1	23	0	0	0	0	0	0	0	0	2	22
D53	L2	0.552083333	0.5	0.552083333	0.979166667	0.958333333	0.958333333	0	0	0	2	22	0	0	0	4	20	0	1	0	1	22
D75	L2	0.4375	0.375	0.541666667	0.9375	NA	NA	0	0	1	4	19	0	0	0	0	0	0	0	0	0	0
E9	M2	0.177083333	0.145833333	0.1875	0.958333333	0.8125	0.947916667	0	0	1	2	21	0	1	4	7	12	0	1	0	2	21
E28	M2	0.114583333	0.104166667	0.21875	0.520833333	NA	NA	0	8	8	6	2	0	0	0	0	0	0	0	0	0	0
E86	M2	0.15625	0.197916667	0.427083333	0.5625	NA	0.958333333	5	2	6	4	7	0	0	0	0	0	0	0	0	4	20
E92	M2	0.09375	0.166666667	0.21875	0.864583333	0.895833333	0.989583333	1	0	3	3	17	0	0	3	4	17	0	0	0	1	23
