## Supplementary material for "Spontaneous whole-genome duplication restores fertility in interspecific hybrids": DataS1: Data_S4_Survival_Data.csv

Lineage	Cross	Cross_type	Last_Passage
A1	L1	BC	P35
A2	L1	BC	P29
A3	L1	BC	P35
A4	L1	BC	P35
A5	L1	BC	P10
A6	L1	BC	P35
A7	L1	BC	P35
A8	L1	BC	P35
A9	L1	BC	P10
A10	L1	BC	P35
A11	L1	BC	P12
A12	L1	BC	P35
A13	L1	BC	P35
A14	L1	BC	P35
A15	L1	BC	P10
A16	L1	BC	P35
A17	L1	BC	P35
A18	L1	BC	P35
A19	L1	BC	P11
A20	L1	BC	P35
A21	L1	BC	P10
A22	L1	BC	P35
A23	L1	BC	P35
A24	L1	BC	P07
A25	L1	BC	P35
A26	L1	BC	P07
A27	L1	BC	P35
A28	L1	BC	P11
A29	L1	BC	P07
A30	L1	BC	P35
A31	L1	BC	P32
A32	L1	BC	P35
A33	L1	BC	P10
A34	L1	BC	P35
A35	L1	BC	P10
A36	L1	BC	P08
A37	L1	BC	P35
A38	L1	BC	P07
A39	L1	BC	P11
A40	L1	BC	P35
A41	L1	BC	P35
A42	L1	BC	P35
A43	L1	BC	P07
A44	L1	BC	P35
A45	L1	BC	P35
A46	L1	BC	P35
A47	L1	BC	P07
A48	L1	BC	P35
A49	L1	BC	P35
A50	L1	BC	P35
A51	L1	BC	P35
A52	L1	BC	P35
A53	L1	BC	P07
A54	L1	BC	P35
A55	L1	BC	P35
A56	L1	BC	P07
A57	L1	BC	P07
A58	L1	BC	P35
A59	L1	BC	P35
A60	L1	BC	P10
A61	L1	BC	P35
A62	L1	BC	P35
A63	L1	BC	P35
A64	L1	BC	P07
A65	L1	BC	P35
A66	L1	BC	P35
A67	L1	BC	P35
A68	L1	BC	P35
A69	L1	BC	P08
A70	L1	BC	P35
A71	L1	BC	P06
A72	L1	BC	P24
A73	L1	BC	P35
A74	L1	BC	P35
A75	L1	BC	P35
A76	L1	BC	P35
A77	L1	BC	P09
A78	L1	BC	P35
A79	L1	BC	P35
A80	L1	BC	P35
A81	L1	BC	P35
A82	L1	BC	P35
A83	L1	BC	P08
A84	L1	BC	P35
A85	L1	BC	P35
A86	L1	BC	P35
A87	L1	BC	P35
A88	L1	BC	P35
A89	L1	BC	P35
A90	L1	BC	P35
A91	L1	BC	P35
A92	L1	BC	P35
A93	L1	BC	P09
A94	L1	BC	P16
A95	L1	BC	P35
A96	L1	BC	P35
B1	M1	BA	P35
B2	M1	BA	P35
B3	M1	BA	P23
B4	M1	BA	P35
B5	M1	BA	P23
B6	M1	BA	P35
B7	M1	BA	P35
B8	M1	BA	P07
B9	M1	BA	P35
B10	M1	BA	P35
B11	M1	BA	P07
B12	M1	BA	P35
B13	M1	BA	P35
B14	M1	BA	P35
B15	M1	BA	P35
B16	M1	BA	P35
B17	M1	BA	P07
B18	M1	BA	P35
B19	M1	BA	P35
B20	M1	BA	P07
B21	M1	BA	P35
B22	M1	BA	P35
B23	M1	BA	P35
B24	M1	BA	P23
B25	M1	BA	P35
B26	M1	BA	P35
B27	M1	BA	P35
B28	M1	BA	P35
B29	M1	BA	P35
B30	M1	BA	P35
B31	M1	BA	P35
B32	M1	BA	P35
B33	M1	BA	P35
B34	M1	BA	P35
B35	M1	BA	P35
B36	M1	BA	P35
B37	M1	BA	P35
B38	M1	BA	P35
B39	M1	BA	P35
B40	M1	BA	P35
B41	M1	BA	P35
B42	M1	BA	P35
B43	M1	BA	P07
B44	M1	BA	P35
B45	M1	BA	P35
B46	M1	BA	P35
B47	M1	BA	P35
B48	M1	BA	P35
B49	M1	BA	P35
B50	M1	BA	P07
B51	M1	BA	P35
B52	M1	BA	P07
B53	M1	BA	P07
B54	M1	BA	P35
B55	M1	BA	P35
B56	M1	BA	P07
B57	M1	BA	P35
B58	M1	BA	P35
B59	M1	BA	P35
B60	M1	BA	P35
B61	M1	BA	P35
B62	M1	BA	P35
B63	M1	BA	P07
B64	M1	BA	P35
B65	M1	BA	P35
B66	M1	BA	P35
B67	M1	BA	P35
B68	M1	BA	P35
B69	M1	BA	P35
B70	M1	BA	P35
B71	M1	BA	P35
B72	M1	BA	P35
B73	M1	BA	P35
B74	M1	BA	P35
B75	M1	BA	P35
B76	M1	BA	P35
B77	M1	BA	P12
B78	M1	BA	P35
B79	M1	BA	P12
B80	M1	BA	P35
B81	M1	BA	P09
B82	M1	BA	P35
B83	M1	BA	P35
B84	M1	BA	P09
B85	M1	BA	P35
B86	M1	BA	P35
B87	M1	BA	P23
B88	M1	BA	P35
B89	M1	BA	P06
B90	M1	BA	P35
B91	M1	BA	P35
B92	M1	BA	P35
B93	M1	BA	P35
B94	M1	BA	P06
B95	M1	BA	P35
B96	M1	BA	P35
C1	H1	Bcer	P35
C2	H1	Bcer	P35
C3	H1	Bcer	P35
C4	H1	Bcer	P35
C5	H1	Bcer	P35
C6	H1	Bcer	P35
C7	H1	Bcer	P35
C8	H1	Bcer	P35
C9	H1	Bcer	P07
C10	H1	Bcer	P25
C11	H1	Bcer	P35
C12	H1	Bcer	P35
C13	H1	Bcer	P35
C14	H1	Bcer	P35
C15	H1	Bcer	P35
C16	H1	Bcer	P35
C17	H1	Bcer	P35
C18	H1	Bcer	P16
C19	H1	Bcer	P35
C20	H1	Bcer	P35
C21	H1	Bcer	P35
C22	H1	Bcer	P23
C23	H1	Bcer	P35
C24	H1	Bcer	P07
C25	H1	Bcer	P35
C26	H1	Bcer	P35
C27	H1	Bcer	P35
C28	H1	Bcer	P35
C29	H1	Bcer	P07
C30	H1	Bcer	P35
C31	H1	Bcer	P35
C32	H1	Bcer	P35
C33	H1	Bcer	P07
C34	H1	Bcer	P24
C35	H1	Bcer	P35
C36	H1	Bcer	P24
C37	H1	Bcer	P35
C38	H1	Bcer	P29
C39	H1	Bcer	P07
C40	H1	Bcer	P07
C41	H1	Bcer	P35
C42	H1	Bcer	P07
C43	H1	Bcer	P35
C44	H1	Bcer	P35
C45	H1	Bcer	P07
C46	H1	Bcer	P35
C47	H1	Bcer	P23
C48	H1	Bcer	P35
C49	H1	Bcer	P35
C50	H1	Bcer	P07
C51	H1	Bcer	P07
C52	H1	Bcer	P07
C53	H1	Bcer	P09
C54	H1	Bcer	P35
C55	H1	Bcer	P07
C56	H1	Bcer	P07
C57	H1	Bcer	P35
C58	H1	Bcer	P35
C59	H1	Bcer	P35
C60	H1	Bcer	P07
C61	H1	Bcer	P10
C62	H1	Bcer	P35
C63	H1	Bcer	P35
C64	H1	Bcer	P16
C65	H1	Bcer	P35
C66	H1	Bcer	P35
C67	H1	Bcer	P35
C68	H1	Bcer	P35
C69	H1	Bcer	P35
C70	H1	Bcer	P35
C71	H1	Bcer	P35
C72	H1	Bcer	P35
C73	H1	Bcer	P35
C74	H1	Bcer	P35
C75	H1	Bcer	P35
C76	H1	Bcer	P35
C77	H1	Bcer	P35
C78	H1	Bcer	P35
C79	H1	Bcer	P35
C80	H1	Bcer	P30
C81	H1	Bcer	P24
C82	H1	Bcer	P35
C83	H1	Bcer	P35
C84	H1	Bcer	P35
C85	H1	Bcer	P35
C86	H1	Bcer	P27
C87	H1	Bcer	P35
C88	H1	Bcer	P35
C89	H1	Bcer	P35
C90	H1	Bcer	P12
C91	H1	Bcer	P35
C92	H1	Bcer	P07
C93	H1	Bcer	P24
C94	H1	Bcer	P35
C95	H1	Bcer	P35
C96	H1	Bcer	P35
D1	L2	BC	P35
D2	L2	BC	P24
D3	L2	BC	P35
D4	L2	BC	P35
D5	L2	BC	P35
D6	L2	BC	P35
D7	L2	BC	P35
D8	L2	BC	P35
D9	L2	BC	P35
D10	L2	BC	P35
D11	L2	BC	P08
D12	L2	BC	P35
D13	L2	BC	P07
D14	L2	BC	P07
D15	L2	BC	P35
D16	L2	BC	P07
D17	L2	BC	P35
D18	L2	BC	P07
D19	L2	BC	P07
D20	L2	BC	P07
D21	L2	BC	P35
D22	L2	BC	P07
D23	L2	BC	P35
D24	L2	BC	P07
D25	L2	BC	P35
D26	L2	BC	P24
D27	L2	BC	P14
D28	L2	BC	P35
D29	L2	BC	P35
D30	L2	BC	P10
D31	L2	BC	P08
D32	L2	BC	P35
D33	L2	BC	P35
D34	L2	BC	P35
D35	L2	BC	P35
D36	L2	BC	P35
D37	L2	BC	P26
D38	L2	BC	P35
D39	L2	BC	P35
D40	L2	BC	P35
D41	L2	BC	P35
D42	L2	BC	P35
D43	L2	BC	P35
D44	L2	BC	P15
D45	L2	BC	P35
D46	L2	BC	P35
D47	L2	BC	P35
D48	L2	BC	P26
D49	L2	BC	P35
D50	L2	BC	P35
D51	L2	BC	P35
D52	L2	BC	P35
D53	L2	BC	P11
D54	L2	BC	P35
D55	L2	BC	P11
D56	L2	BC	P35
D57	L2	BC	P35
D58	L2	BC	P24
D59	L2	BC	P35
D60	L2	BC	P35
D61	L2	BC	P35
D62	L2	BC	P30
D63	L2	BC	P35
D64	L2	BC	P35
D65	L2	BC	P35
D66	L2	BC	P27
D67	L2	BC	P35
D68	L2	BC	P35
D69	L2	BC	P35
D70	L2	BC	P35
D71	L2	BC	P35
D72	L2	BC	P35
D73	L2	BC	P35
D74	L2	BC	P11
D75	L2	BC	P35
D76	L2	BC	P22
D77	L2	BC	P35
D78	L2	BC	P27
D79	L2	BC	P35
D80	L2	BC	P35
D81	L2	BC	P35
D82	L2	BC	P07
D83	L2	BC	P35
D84	L2	BC	P35
D85	L2	BC	P35
D86	L2	BC	P35
D87	L2	BC	P35
D88	L2	BC	P35
D89	L2	BC	P35
D90	L2	BC	P24
D91	L2	BC	P07
D92	L2	BC	P35
D93	L2	BC	P35
D94	L2	BC	P35
D95	L2	BC	P35
D96	L2	BC	P35
E1	M2	BA	P35
E2	M2	BA	P35
E3	M2	BA	P35
E4	M2	BA	P35
E5	M2	BA	P35
E6	M2	BA	P35
E7	M2	BA	P35
E8	M2	BA	P35
E9	M2	BA	P35
E10	M2	BA	P35
E11	M2	BA	P35
E12	M2	BA	P35
E13	M2	BA	P35
E14	M2	BA	P35
E15	M2	BA	P35
E16	M2	BA	P35
E17	M2	BA	P35
E18	M2	BA	P35
E19	M2	BA	P35
E20	M2	BA	P35
E21	M2	BA	P35
E22	M2	BA	P35
E23	M2	BA	P35
E24	M2	BA	P35
E25	M2	BA	P35
E26	M2	BA	P35
E27	M2	BA	P35
E28	M2	BA	P18
E29	M2	BA	P35
E30	M2	BA	P35
E31	M2	BA	P35
E32	M2	BA	P35
E33	M2	BA	P35
E34	M2	BA	P35
E35	M2	BA	P35
E36	M2	BA	P35
E37	M2	BA	P35
E38	M2	BA	P35
E39	M2	BA	P35
E40	M2	BA	P35
E41	M2	BA	P35
E42	M2	BA	P26
E43	M2	BA	P35
E44	M2	BA	P35
E45	M2	BA	P35
E46	M2	BA	P35
E47	M2	BA	P35
E48	M2	BA	P35
E49	M2	BA	P35
E50	M2	BA	P35
E51	M2	BA	P35
E52	M2	BA	P35
E53	M2	BA	P35
E54	M2	BA	P35
E55	M2	BA	P35
E56	M2	BA	P35
E57	M2	BA	P35
E58	M2	BA	P35
E59	M2	BA	P35
E60	M2	BA	P35
E61	M2	BA	P35
E62	M2	BA	P26
E63	M2	BA	P26
E64	M2	BA	P35
E65	M2	BA	P35
E66	M2	BA	P35
E67	M2	BA	P35
E68	M2	BA	P35
E69	M2	BA	P35
E70	M2	BA	P35
E71	M2	BA	P35
E72	M2	BA	P35
E73	M2	BA	P35
E74	M2	BA	P35
E75	M2	BA	P35
E76	M2	BA	P35
E77	M2	BA	P35
E78	M2	BA	P35
E79	M2	BA	P35
E80	M2	BA	P35
E81	M2	BA	P35
E82	M2	BA	P24
E83	M2	BA	P35
E84	M2	BA	P35
E85	M2	BA	P11
E86	M2	BA	P27
E87	M2	BA	P35
E88	M2	BA	P35
E89	M2	BA	P35
E90	M2	BA	P35
E91	M2	BA	P35
E92	M2	BA	P35
E93	M2	BA	P35
E94	M2	BA	P35
E95	M2	BA	P32
E96	M2	BA	P35
F1	H2	Bcer	P35
F2	H2	Bcer	P35
F3	H2	Bcer	P35
F4	H2	Bcer	P35
F5	H2	Bcer	P26
F6	H2	Bcer	P07
F7	H2	Bcer	P35
F8	H2	Bcer	P35
F9	H2	Bcer	P35
F10	H2	Bcer	P14
F11	H2	Bcer	P35
F12	H2	Bcer	P35
F13	H2	Bcer	P35
F14	H2	Bcer	P35
F15	H2	Bcer	P35
F16	H2	Bcer	P26
F17	H2	Bcer	P35
F18	H2	Bcer	P35
F19	H2	Bcer	P24
F20	H2	Bcer	P35
F21	H2	Bcer	P35
F22	H2	Bcer	P35
F23	H2	Bcer	P35
F24	H2	Bcer	P26
F25	H2	Bcer	P35
F26	H2	Bcer	P24
F27	H2	Bcer	P35
F28	H2	Bcer	P24
F29	H2	Bcer	P24
F30	H2	Bcer	P35
F31	H2	Bcer	P35
F32	H2	Bcer	P35
F33	H2	Bcer	P35
F34	H2	Bcer	P35
F35	H2	Bcer	P35
F36	H2	Bcer	P26
F37	H2	Bcer	P35
F38	H2	Bcer	P26
F39	H2	Bcer	P35
F40	H2	Bcer	P35
F41	H2	Bcer	P35
F42	H2	Bcer	P26
F43	H2	Bcer	P35
F44	H2	Bcer	P35
F45	H2	Bcer	P35
F46	H2	Bcer	P07
F47	H2	Bcer	P35
F48	H2	Bcer	P35
F49	H2	Bcer	P35
F50	H2	Bcer	P35
F51	H2	Bcer	P35
F52	H2	Bcer	P35
F53	H2	Bcer	P35
F54	H2	Bcer	P35
F55	H2	Bcer	P35
F56	H2	Bcer	P35
F57	H2	Bcer	P35
F58	H2	Bcer	P35
F59	H2	Bcer	P35
F60	H2	Bcer	P09
F61	H2	Bcer	P35
F62	H2	Bcer	P35
F63	H2	Bcer	P20
F64	H2	Bcer	P35
F65	H2	Bcer	P35
F66	H2	Bcer	P16
F67	H2	Bcer	P35
F68	H2	Bcer	P35
F69	H2	Bcer	P06
F70	H2	Bcer	P35
F71	H2	Bcer	P35
F72	H2	Bcer	P35
F73	H2	Bcer	P35
F74	H2	Bcer	P27
F75	H2	Bcer	P35
F76	H2	Bcer	P35
F77	H2	Bcer	P24
F78	H2	Bcer	P35
F79	H2	Bcer	P35
F80	H2	Bcer	P27
F81	H2	Bcer	P35
F82	H2	Bcer	P15
F83	H2	Bcer	P07
F84	H2	Bcer	P35
F85	H2	Bcer	P19
F86	H2	Bcer	P35
F87	H2	Bcer	P27
F88	H2	Bcer	P35
F89	H2	Bcer	P35
F90	H2	Bcer	P30
F91	H2	Bcer	P20
F92	H2	Bcer	P35
F93	H2	Bcer	P35
F94	H2	Bcer	P15
F95	H2	Bcer	P35
F96	H2	Bcer	P35
H1	VL1	BB	P35
H2	VL1	BB	P35
H3	VL1	BB	P35
H4	VL1	BB	P20
H5	VL1	BB	P35
H6	VL1	BB	P35
H7	VL1	BB	P35
H8	VL1	BB	P35
H9	VL1	BB	P35
H10	VL1	BB	P12
H11	VL1	BB	P35
H12	VL1	BB	P35
H13	VL1	BB	P35
H14	VL1	BB	P35
H15	VL1	BB	P35
H16	VL1	BB	P35
H17	VL1	BB	P35
H18	VL1	BB	P35
H19	VL1	BB	P35
H20	VL1	BB	P35
H21	VL1	BB	P35
H22	VL1	BB	P35
H23	VL1	BB	P35
H24	VL1	BB	P35
H25	VL1	BB	P35
H26	VL1	BB	P35
H27	VL1	BB	P35
H28	VL1	BB	P35
H29	VL1	BB	P35
H30	VL1	BB	P35
H31	VL1	BB	P35
H32	VL1	BB	P35
H33	VL1	BB	P35
H34	VL1	BB	P35
H35	VL1	BB	P12
H36	VL1	BB	P35
H37	VL1	BB	P35
H38	VL1	BB	P35
H39	VL1	BB	P35
H40	VL1	BB	P35
H41	VL1	BB	P35
H42	VL1	BB	P35
H43	VL1	BB	P35
H44	VL1	BB	P35
H45	VL1	BB	P35
H46	VL1	BB	P35
H47	VL1	BB	P35
H48	VL1	BB	P35
I1	VL2	BB	P35
I2	VL2	BB	P35
I3	VL2	BB	P35
I4	VL2	BB	P35
I5	VL2	BB	P35
I6	VL2	BB	P35
I7	VL2	BB	P35
I8	VL2	BB	P35
I9	VL2	BB	P35
I10	VL2	BB	P35
I11	VL2	BB	P35
I12	VL2	BB	P35
I13	VL2	BB	P35
I14	VL2	BB	P35
I15	VL2	BB	P35
I16	VL2	BB	P35
I17	VL2	BB	P35
I18	VL2	BB	P35
I19	VL2	BB	P35
I20	VL2	BB	P35
I21	VL2	BB	P35
I22	VL2	BB	P35
I23	VL2	BB	P35
I24	VL2	BB	P35
I25	VL2	BB	P35
I26	VL2	BB	P35
I27	VL2	BB	P35
I28	VL2	BB	P35
I29	VL2	BB	P35
I30	VL2	BB	P35
I31	VL2	BB	P35
I32	VL2	BB	P35
I33	VL2	BB	P35
I34	VL2	BB	P35
I35	VL2	BB	P35
I36	VL2	BB	P35
I37	VL2	BB	P35
I38	VL2	BB	P35
I39	VL2	BB	P35
I40	VL2	BB	P35
I41	VL2	BB	P12
I42	VL2	BB	P35
I43	VL2	BB	P35
I44	VL2	BB	P35
I45	VL2	BB	P35
I46	VL2	BB	P35
I47	VL2	BB	P35
I48	VL2	BB	P35
