## Supplementary material for "Spontaneous whole-genome duplication restores fertility in interspecific hybrids": DataS1: Data_S5_ITC_Data.csv

lineage	Cross	Divergence	P0	P1	P6	P12	sp0_t0	sp1_t0	sp2_t0	sp3_t0	sp4_t0	sp0_t1	sp1_t1	sp2_t1	sp3_t1	sp4_t1	sp0_t6	sp1_t6	sp2_t6	sp3_t6	sp4_t6	sp0_t12	sp1_t12	sp2_t12	sp3_t12	sp4_t12
A6_1	A	L1	0.302083333	0.59375	0.96875	0.96875	9	5	7	2	1	1	2	11	7	3	0	0	1	1	22	0	0	1	1	22
A6_1_1	A	L1	0.302083333	0.65625	0.979166667	0.9375	9	5	7	2	1	0	3	5	14	2	0	0	1	0	23	0	0	1	4	19
A19	A	L1	0.427083333	0.458333333	0.84375	0.90625	6	3	7	8	0	4	7	5	5	3	0	1	1	10	12	1	0	0	5	18
A29	A	L1	0.53125	0.46875	0.427083333	0.96875	2	3	10	8	1	5	6	4	5	4	1	7	14	2	0	0	0	0	3	21
A57	A	L1	0.458333333	0.4375	0.802083333	0.96875	6	3	7	5	3	3	7	8	5	1	0	1	4	8	11	0	0	1	1	22
A61	A	L1	0.385416667	0.520833333	0.572916667	0.770833333	2	10	9	3	0	3	5	4	11	1	1	2	14	3	4	2	1	2	7	12
A70	A	L1	0.447916667	0.260416667	0.90625	0.979166667	4	8	3	7	2	6	11	7	0	0	0	0	3	3	18	0	0	0	2	22
A82	A	L1	0.447916667	0.46875	0.739583333	0.927083333	4	5	8	6	1	3	5	9	6	1	0	1	7	8	8	0	0	2	3	19
D8_1	D	L2	0.479166667	0.479166667	0.833333333	0.96875	3	5	8	7	1	3	5	10	3	3	0	0	2	12	10	0	0	0	3	21
D8_2	D	L2	0.479166667	0.510416667	0.708333333	0.885416667	3	5	8	7	1	2	4	10	7	1	1	1	3	15	4	0	0	3	5	16
D36_1	D	L2	0.260416667	0.583333333	0.96875	0.96875	10	4	9	1	0	1	4	7	10	2	0	0	1	1	22	0	0	1	1	22
D36_2	D	L2	0.260416667	0.677083333	0.78125	0.947916667	10	4	9	1	0	1	3	5	8	7	0	0	7	7	10	0	0	1	3	20
D_57	D	L2	0.427083333	0.854166667	0.864583333	0.854166667	2	10	5	7	0	0	1	3	5	15	0	1	2	6	15	0	0	2	10	12
D63_1	D	L2	0.552083333	0.458333333	0.947916667	1	2	3	9	8	2	4	5	6	9	0	0	0	0	5	19	0	0	0	0	24
D63_2	D	L2	0.552083333	0.635416667	0.90625	0.96875	2	3	9	8	2	3	2	4	9	6	0	1	2	2	19	0	0	1	1	22
D75	D	L2	0.4375	0.739583333	0.84375	0.927083333	3	7	7	7	0	1	1	4	10	8	0	0	3	9	12	0	0	1	5	18
